# Advantages of genotype imputation with ethnically matched reference panel for rare variant association analyses

**DOI:** 10.1101/579201

**Authors:** Mart Kals, Tiit Nikopensius, Kristi Läll, Kalle Pärn, Timo Tõnis Sikka, Jaana Suvisaari, Veikko Salomaa, Samuli Ripatti, Aarno Palotie, Andres Metspalu, Tõnu Esko, Priit Palta, Reedik Mägi

## Abstract

Genotype imputation has become a standard procedure prior genome-wide association studies (GWASs). For common and low-frequency variants, genotype imputation can be performed sufficiently accurately with publicly available and ethnically heterogeneous reference datasets like 1000 Genomes Project (1000G) and Haplotype Reference Consortium panels. However, the imputation of rare variants has been shown to be significantly more accurate when ethnically matched reference panel is used. Even more, greater genetic similarity between reference panel and target samples facilitates the detection of rare (or even population-specific) causal variants. Notwithstanding, the genome-wide downstream consequences and differences of using ethnically mixed and matched reference panels have not been yet comprehensively explored.

We determined and quantified these differences by performing several comparative evaluations of the discovery-driven analysis scenarios. A variant-wise GWAS was performed on seven complex diseases and body mass index by using genome-wide genotype data of ∼37,000 Estonians imputed with ethnically mixed 1000G and ethnically matched imputation reference panels. Although several previously reported common (minor allele frequency; MAF > 5%) variant associations were replicated in both resulting imputed datasets, no major differences were observed among the genome-wide significant findings or in the fine-mapping effort. In the analysis of rare (MAF < 1%) coding variants, 46 significantly associated genes were identified in the ethnically matched imputed data as compared to four genes in the 1000G panel based imputed data. All resulting genes were consequently studied in the UK Biobank data.

These associations provide a solid example of how rare variants can be efficiently analysed to discover novel, potentially functional genetic variants in relevant phenotypes. Furthermore, our work serves as proof of a cost-efficient study design, demonstrating that the usage of ethnically matched imputation reference panels can enable substantially improved imputation of rare variants, facilitating novel high-confidence findings in rare variant GWAS scans.

**Author summary:** Over the last decade, genome-wide association studies (GWASs) have been widely used for detecting genetic biomarkers in a wide range of traits. Typically, GWASs are carried out using chip-based genotyping data, which are then combined with a more densely genotyped reference panel to infer untyped genetic variants in chip-typed individuals. The latter method is called genotype imputation and its accuracy depends on multiple factors. Publicly available and ethnically heterogeneous imputation reference panels (IRPs) such as 1000 Genomes Project (1000G) are sufficiently accurate for imputation of common and low-frequency variants, but custom ethnically matched IRPs outperform these in case of rare variants. In this work, we systematically compare downstream association analysis effects on eight complex traits in ∼37,000 Estonians imputed with ethnically mixed and ethnically matched IRPs. We do not observe major differences in the single variant analysis, where both imputed datasets replicate previously reported significant loci. But in the gene-based analysis of rare protein-coding variants we show that ethnically matched panel clearly outperforms 1000G panel based imputation, providing 10-fold increase in significant gene-trait associations. Our study demonstrates empirically that imputed data based on ethnically matched panel is very promising for rare variant analysis – it captures more population-specific variants and makes it possible to efficiently identify novel findings.
