## Supplementary material for "Advantages of genotype imputation with ethnically matched reference panel for rare variant association analyses": S1 Table

### Sheet: S1 Table
	EstFin IRP			1000G IRP			Common for both IRP-based imputations (INFO > 0.8)
MAF	All	INFO > 0.4	INFO > 0.8	All	INFO > 0.4	INFO > 0.8
(0.05% - 0.5%]	6056426	6038557	4297528	3524909	2586443	521523	414646
(0.5% - 1%]	1252315	1251170	1144924	1033687	1011733	496367	435931
(1% - 5%]	2634774	2632655	2532115	2590188	2574955	2004276	1858673
(5% - 50%]	5963425	5961320	5885150	6683624	6662648	6036070	5376153
(0.05%-50%]	15906940	15883702	13859717	13832408	12835779	9058236	8085403
