## Supplementary material for "Advantages of genotype imputation with ethnically matched reference panel for rare variant association analyses": S2 Table

### Sheet: S2 Table
Disease	ICD-10	# cases	# controls
Bipolar disorder	F31	227	36489
Crohn’s disease	K50	111	36605
Coronary artery disease	I21, I22, I25.2	2221	34495
Hypertension	I10 - I13*	17106	18937
Rheumatoid arthritis	M05	886	35830
Type 1 diabetes	E10	289	36427
Type 2 diabetes	E11	4498	32218
* I15 excluded
