## Supplementary material for "Advantages of genotype imputation with ethnically matched reference panel for rare variant association analyses": S3 Table

### Sheet: S3 Table
			The NHGRI-EBI Catalog of published genome-wide association studies
Trait	Chromosomal locus	Region (chr:start-end)	Variant position	rsID	Disease/trait
Body mass index	1p13.3	1:110032494-110224673	110040680	rs2297797	Cognitive function
			110042444	rs1043274	Obesity-related traits
			110048436	rs3738772	Intelligence (multi-trait analysis)
			110082886	rs7550711	Body mass index in physically active individuals, Body mass index (joint analysis main effects and physical activity interaction), Body mass index, Childhood body mass index, Stearic acid (18:0) levels, Waist circumference
			110119732	rs6537837	Major depressive disorder
			110147321	rs17024258	Obesity
			110154688	rs17024393	BMI (adjusted for smoking behaviour), BMI in non-smokers, Body mass index in physically active individuals, Body mass index (joint analysis main effects and physical activity interaction), Body mass index (joint analysis main effects and smoking interaction), Body mass index, Childhood body mass index, Hip circumference
			110218761	rs619686	Eye morphology
			110222902	rs5776993	Breast cancer
Body mass index	1q25.2	1:177843091-178003438	177852580	rs633715	Body mass index in physically active individuals, Body mass index in physically inactive individuals, Body mass index (joint analysis main effects and physical activity interaction), Body mass index, Menarche (age at onset), Obesity, Waist circumference
			177855517	rs516636	Body mass index (SNP x SNP interaction)
			177872905	rs571567	Menarche (age at onset)
			177873210	rs574367	Body mass index
			177889480	rs543874	BMI (adjusted for smoking behaviour), BMI in non-smokers, BMI in smokers, Body fat percentage, Body mass index (adult), Body mass index in physically active individuals, Body mass index in physically inactive individuals, Body mass index (joint analysis main effects and physical activity interaction), Body mass index (joint analysis main effects and smoking interaction), Body mass index, Childhoo…
			177900098	rs575908	Breast cancer
			177913519	rs10913469	Body mass index, Weight
Body mass index	2p25.3	2:550575-703874	594366	rs11885103	Heschl's gyrus morphology
			613045	rs201205097	Menarche (age at onset)
			614168	rs2947411	Menarche (age at onset)
			621558	rs939584	Body mass index
			622531	rs939583	Body mass index
			622827	rs2867125	Body mass index in physically active individuals, Body mass index in physically inactive individuals, Body mass index (joint analysis main effects and physical activity interaction), Body mass index, Type 2 diabetes
			624034	rs6711012	Obesity
			624678	rs2903492	Body mass index
			629244	rs12463617	Body mass index, Obesity (early onset extreme)
			630075	rs73139123	Body mass index
			632028	rs11127485	Obesity (early onset extreme)
			632348	rs13021737	BMI (adjusted for smoking behaviour), BMI in non-smokers, BMI in smokers, Body mass index (joint analysis main effects and smoking interaction), Body mass index, Childhood body mass index
			632922	rs62105303	Breast size
			633660	rs62105306	Body mass index (adult)
			634905	rs6548238	Body mass index
			635721	rs6755502	Body fat percentage, Hip circumference, Waist circumference
			638144	rs4854344	Body mass index in physically inactive individuals, Body mass index (joint analysis main effects and physical activity interaction), Body mass index
			644953	rs7561317	Body mass index, Weight
			646364	rs10189761	Obesity
			646674	rs10190052	Type 2 diabetes
			647861	rs4854349	Childhood body mass index
			663483	rs12999373	Response to fenofibrate (adiponectin levels), Uric acid levels
			679179	rs1320333	Obesity-related traits
Body mass index	6p12.3	6:50870972-51070972	50897251	rs4715210	Body mass index in physically inactive individuals, Body mass index (joint analysis main effects and physical activity interaction), Body mass index
			50914348	rs72887147	Body mass index (adult)
			50987768	rs190759	Sudden cardiac arrest
			51058721	rs283566	Electrocardiographic conduction measures
			51068717	rs7775861	Body mass index in non-asthmatics
Body mass index	12q13.12	12:50210679-50348000	50226467	rs10875976	Obesity
			50247468	rs7138803	BMI (adjusted for smoking behaviour), BMI in non-smokers, BMI in smokers, Body mass index in physically active individuals, Body mass index in physically inactive individuals, Body mass index (joint analysis main effects and physical activity interaction), Body mass index (joint analysis main effects and smoking interaction), Body mass index, Childhood body mass index, Hip circumference, Menarche…
			50250111	rs7306275	Menarche (age at onset)
			50261809	rs3205718	Body mass index, Breast size
			50263148	rs7132908	Childhood body mass index
			50319086	rs297941	Obsessive-compulsive disorder
			50345671	rs11169225	Allergic disease (asthma, hay fever or eczema)
Body mass index Type 2 diabetes	16q12.2	16:53687875-54205853	53757740	rs1421084	Subcutaneous adipose tissue
			53769677	rs6499640	Body mass index, Weight
			53799977	rs9930333	Body mass index in physically active individuals, Body mass index (joint analysis main effects and physical activity interaction), Body mass index, Triglyceride levels
			53800568	rs9939973	Hip circumference
			53800754	rs9940128	Body mass index, Metabolic syndrome
			53800954	rs1421085	Childhood body mass index, Dietary macronutrient intake, Obesity (early onset extreme), Obesity, Type 2 diabetes
			53802494	rs11642015	Body mass index
			53803223	rs62048402	Breast cancer
			53803574	rs1558902	BMI (adjusted for smoking behaviour), BMI in non-smokers, BMI in smokers, Body fat percentage, Body mass index (age interaction), Body mass index (joint analysis main effects and smoking interaction), Body mass index, Childhood body mass index, C-reactive protein levels or HDL-cholesterol levels (pleiotropy), Glycated hemoglobin levels, Height adjusted BMI, Menarche (age at onset), Obesity (early…
			53809123	rs55872725	Body fat percentage, Body mass index
			53809247	rs1121980	Body mass index, HDL cholesterol levels, HDL cholesterol, Obesity (early onset extreme), Triglycerides, Waist-hip ratio
			53810686	rs7193144	Sasang constitutional medicine type (So-Eum)
			53811788	rs62033400	Body mass index
			53813367	rs17817449	Breast cancer (estrogen-receptor negative), Breast cancer, Obesity
			53813450	rs8043757	Circulating leptin levels, Obesity
			53816275	rs8050136	Adiposity, Body mass in chronic obstructive pulmonary disease, Body mass index in physically active individuals, Body mass index in physically inactive individuals, Body mass index (joint analysis main effects and physical activity interaction), Body mass index, Menarche (age at onset), Type 2 diabetes, Weight
			53818460	rs3751812	Body mass index in physically active individuals, Body mass index in physically inactive individuals, Body mass index (joint analysis main effects and physical activity interaction), Body mass index
			53819169	rs9936385	Lean body mass, Type 2 diabetes
			53819893	rs11075990	Body mass index
			53820527	rs9939609	Age-related disease endophenotypes, Age-related diseases, mortality and associated endophenotypes, Biomedical quantitative traits, Body mass index, Menarche (age at onset), Type 2 diabetes
			53821615	rs7202116	Body mass index
			53822651	rs7185735	Obesity, Subcutaneous adipose tissue
			53824226	rs62033406	Breast size
			53825488	rs9941349	Body mass index in physically inactive individuals, Obesity (extreme)
			53828066	rs17817964	Body mass index (adult), Body mass index
			53830465	rs9930506	Obesity-related traits
			53831771	rs9922619	Subcutaneous adipose tissue
			53839135	rs8044769	Osteoarthritis
			53842908	rs12149832	Body mass index (SNP x SNP interaction)
			53845487	rs11642841	Type 2 diabetes
			53855291	rs11075995	Breast cancer (estrogen-receptor negative), Breast cancer
			53860052	rs79206939	Response to thiopurine in inflammatory bowel disease (leukopenia)
			53887738	rs12597422	Eyebrow thickness
			53942904	-	Breast cancer
			54027971	rs12596210	Sex hormone-binding globulin levels
			54090495	rs7187423	Allergic rhinitis
			54114824	rs16953002	Melanoma
			54141567	rs56077980	Breast cancer
Body mass index	18q21.32	18:57682418-57964679	57734857	rs7234864	Body mass index
			57751014	rs12957347	Metabolic syndrome
			57793209	rs1942880	HDL cholesterol levels
			57811982	rs17700144	Obesity (early onset extreme)
			57828637	rs2331841	Body mass index (SNP x SNP interaction)
			57829135	rs6567160	BMI (adjusted for smoking behaviour), BMI in non-smokers, BMI in smokers, Body fat percentage, Body mass index (adult), Body mass index (joint analysis main effects and smoking interaction), Body mass index, Childhood body mass index, Fat body mass, Waist circumference
			57838401	rs663129	Coronary artery disease, Hip circumference
			57839769	rs571312	Body mass index (age interaction), Body mass index in physically inactive individuals, Body mass index (joint analysis main effects and physical activity interaction), Body mass index, C-reactive protein levels or triglyceride levels (pleiotropy)
			57841589	rs591166	Body mass index
			57846077	rs663640	Coronary artery disease
			57849023	rs12967135	C-reactive protein levels or HDL-cholesterol levels (pleiotropy), HDL cholesterol
			57850422	rs538656	Obesity
			57851097	rs17782313	Body mass index in physically inactive individuals, Body mass index (joint analysis main effects and physical activity interaction), Body mass index, Height, Obesity
			57851763	rs10871777	Obesity
			57852587	rs476828	Obesity (early onset extreme)
			57852948	rs11152213	Height, Obesity
			57854694	rs34633411	Coronary artery disease
			57858829	rs8089364	Body mass index, Type 2 diabetes
			57859563	rs12969709	Body mass index in physically active individuals, Body mass index in physically inactive individuals, Body mass index (joint analysis main effects and physical activity interaction), Body mass index
			57872989	rs12955983	Urate levels
			57876227	rs11663816	Body mass index in physically active individuals, Body mass index (joint analysis main effects and physical activity interaction), Waist-hip ratio
			57881362	rs2045438	Breast cancer
			57882787	rs489693	Antipsychotic drug-induced weight gain, Waist circumference
			57884750	rs12970134	Body mass index, Type 2 diabetes, Waist circumference and related phenotypes, Weight
			57963117	rs17773430	Obesity-related traits
Coronary artery disease	9p21.3	9:21944777-22171096	21948943	rs142754775	Coronary artery calcified atherosclerotic plaque (130 HU threshold) in type 2 diabetes
			21951902	rs12349081	Cancer
			21953099	rs145542470	Coronary artery disease
			21964903	rs3057314	Breast cancer
			21966221	rs3731257	Inflammatory bowel disease
			21974218	rs3731239	Nasopharyngeal carcinoma
			21984661	rs3731217	Acute lymphoblastic leukemia (B-cell precursor)
			21986847	rs3731211	Lymphocyte counts, Monocyte count, Platelet count, Plateletcrit
			21990457	rs7036656	White blood cell count
			21991923	rs2811710	Multiple myeloma
			21997015	rs61271866	Esophageal squamous cell carcinoma
			22003223	rs3217992	Psychosis proneness (hypomanic personality scale and perceptual aberration scale), Psychosis proneness (hypomanic personality scale and revised physical anhedonia scale), Psychosis proneness (hypomanic personality scale and revised social anhedonia scale), Psychosis proneness (hypomanic personality scale)
			22003367	rs1063192	Glaucoma (primary open-angle), Nasopharyngeal carcinoma, Vertical cup-disc ratio
			22006273	rs2069426	Acute lymphoblastic leukemia (childhood)
			22007330	rs3217978	Coronary artery disease
			22019129	rs523096	Glaucoma
			22026077	rs615552	Migraine without aura
			22029547	rs564398	Type 2 diabetes
			22031005	rs7865618	Coronary heart disease, Glaucoma (primary open-angle), Optic cup area, Vertical cup-disc ratio
			22032152	rs634537	Glioblastoma, Glioma, Non-glioblastoma glioma
			22033366	rs2157719	Glaucoma (primary open-angle), Glioma, Non-glioblastoma glioma, Vertical cup-disc ratio
			22034719	rs2151280	Basal cell carcinoma
			22040765	rs1333037	Glaucoma (low intraocular pressure)
			22041998	rs17694493	Prostate cancer
			22043926	rs1412829	Glioma (high-grade), Nasopharyngeal carcinoma
			22045317	rs1360589	Optic cup area
			22050898	rs944800	Glaucoma (primary open-angle)
			22051670	rs944801	Type 2 diabetes
			22052068	rs62560775	Lung adenocarcinoma, Lung cancer
			22054690	rs7874604	Basal cell carcinoma
			22056359	rs7866783	Glaucoma (primary open-angle)
			22062134	rs1011970	Breast cancer (estrogen-receptor negative), Breast cancer, Cancer (pleiotropy), Cancer
			22064465	rs8181047	Oral cavity cancer
			22066212	rs145929329	Glioblastoma
			22067593	rs10811650	Breast cancer
			22068652	rs4977756	Glaucoma (primary open-angle), Glaucoma, Glioma, Nasopharyngeal carcinoma
			22072264	rs10757269	Ankle-brachial index
			22081850	rs6475606	Intracranial aneurysm
			22083404	rs1333040	Interleukin-6 levels, Intracranial aneurysm, Squamous cell lung carcinoma
			22084310	rs1537370	Coronary artery calcification
			22088094	rs10738607	Coronary artery disease, Myocardial infarction
			22088260	rs10757272	Endometriosis, Intracranial aneurysm
			22090936	rs9644862	Carotid plaque burden
			22091924	rs7866503	Intracranial, abdominal aortic or thoracic aortic aneurysm (pleiotropy)
			22096055	rs10757274	Abdominal aortic aneurysm, Coronary heart disease
			22098574	rs4977574	Coronary artery disease, Coronary heart disease, Myocardial infarction (early onset), Myocardial infarction
			22098619	rs2891168	Coronary artery disease (myocardial infarction, percutaneous transluminal coronary angioplasty, coronary artery bypass grafting, angina or chromic ischemic heart disease), Coronary artery disease, Myocardial infarction
			22103813	rs1333042	Coronary heart disease
			22114469	rs10733376	Intracranial aneurysm
			22115105	rs10965235	Endometriosis
			22115286	rs944797	Coronary heart disease
			22115959	rs2383207	Abdominal aortic aneurysm
			22121349	rs10217586	Colorectal or endometrial cancer
			22124477	rs10757278	Myocardial infarction
			22124504	rs1333047	Large artery stroke
			22124744	rs4977575	Pulse pressure
			22125347	rs1333048	Coronary heart disease (SNP X SNP interaction), Age-related diseases and mortality
			22125503	rs1333049	Coronary heart disease (SNP X SNP interaction), Age-related diseases, mortality and associated endophenotypes, Coronary artery calcification, Coronary artery disease or ischemic stroke, Coronary artery disease or large artery stroke, Coronary artery disease, Coronary heart disease
			22129579	rs7020996	Body mass index, Type 2 diabetes
			22132076	rs2383208	Glycated hemoglobin levels, Type 2 diabetes
			22133284	rs10965250	Type 2 diabetes
			22134094	rs10811661	Body mass index, Fasting blood glucose (BMI interaction), Fasting blood glucose, Fasting plasma glucose, Type 2 diabetes
			22134253	rs10811662	Type 2 diabetes
			22136489	rs1333051	Type 2 diabetes
			22137685	rs7018475	Glucose homeostasis traits, Type 2 diabetes
			22141552	rs2065504	Monocyte percentage of white cells
			22142907	rs10811664	Platelet count
			22143570	rs10757287	Granulocyte percentage of myeloid white cells
			22145694	rs2065500	Neutrophil percentage of white cells
			22151139	rs6475611	Lymphocyte counts, Monocyte count, Plateletcrit
			22155709	rs944802	White blood cell count
			22160087	rs72658409	Adenocarcinoma, Lung cancer
			22162794	rs7041895	Deep ovarian and/or rectovaginal disease with dense adhesions
			22169700	rs1537377	Endometriosis
Rheumatoid arthritis Type 1 diabetes	6p21.32	6:32496546-32686160	32496560	rs193267147	Autism spectrum disorder or schizophrenia
			32499274	rs114812317	Autism spectrum disorder or schizophrenia
			32501144	rs2157337	Rheumatoid arthritis
			32502399	rs180778602	Autism spectrum disorder or schizophrenia
			32510202	rs182908437	Autism spectrum disorder or schizophrenia
			32517045	rs111945767	Late-onset myasthenia gravis
			32520907	rs3828840	Multiple sclerosis (OCB status)
			32524918	rs9469174	Autism spectrum disorder or schizophrenia
			32525992	rs191239160	Autism spectrum disorder or schizophrenia
			32527110	rs78110044	Autism spectrum disorder or schizophrenia
			32534644	rs147976543	Autism spectrum disorder or schizophrenia
			32536501	rs185717927	Autism spectrum disorder or schizophrenia
			32537642	rs184123737	Autism spectrum disorder or schizophrenia
			32538476	rs111639056	Autism spectrum disorder or schizophrenia
			32539107	rs9269271	Autism spectrum disorder or schizophrenia
			32542013	rs41293330	Autism spectrum disorder or schizophrenia
			32543045	rs115231074	Skin and soft tissue Staphylococcus aureus infection, Staphylococcus aureus infection
			32543575	rs41294271	Autism spectrum disorder or schizophrenia
			32549878	rs41293179	Autism spectrum disorder or schizophrenia
			32549914	rs142790902	Autism spectrum disorder or schizophrenia
			32551427	rs41284732	Serum IgE levels
			32551703	rs144660248	Autism spectrum disorder or schizophrenia
			32552095	rs17885382	Asparaginase hypersensitivity in acute lymphoblastic leukemia
			32552448	rs11753207	Autism spectrum disorder or schizophrenia
			32554129	rs9270074	Autism spectrum disorder or schizophrenia
			32554935	rs34075049	Neurofibrillary tangles
			32556601	rs28724212	Autism spectrum disorder or schizophrenia
			32558428	rs184318723	Diastolic blood pressure
			32559110	rs9270493	Reticulocyte count
			32565465	rs2760981	Autism spectrum disorder or schizophrenia
			32566577	rs4329147	Childhood ear infection
			32568346	rs9270750	Chronic lymphocytic leukemia
			32569454	rs140177540	Tonsillectomy
			32569691	rs477515	Epstein-Barr virus immune response (EBNA-1), Hepatitis B vaccine response, Inflammatory bowel disease
			32570400	rs2516049	Epstein Barr virus nuclear antigen 1 IgG levels
			32571961	rs17425622	Parkinson's disease
			32572251	rs2858870	Nodular sclerosis Hodgkin lymphoma
			32573471	rs9270965	Narcolepsy (onset before 2009 H1N1 influenza pandemic)
			32573629	rs602875	Leprosy
			32573991	rs9270984	Systemic lupus erythematosus
			32574060	rs9270986	Myasthenia gravis
			32574171	rs615672	Rheumatoid arthritis, Waist circumference adjusted for BMI in active individuals, Waist circumference adjusted for BMI (joint analysis main effects and physical activity interaction), Waist circumference adjusted for body mass index
			32574956	rs145945003	Yeast infection
			32575217	rs13193738	Strep throat
			32575513	rs9271060	Crohn's disease
			32575524	rs4713555	Atopic dermatitis
			32575658	rs3021304	Vogt-Koyanagi-Harada syndrome
			32575735	rs9461776	Mixed cryoglobulinemia vasculitis in chronic hepatitis C infection
			32576478	rs9271100	Leprosy, Systemic lupus erythematosus, Ulcerative colitis
			32576795	rs9271117	Narcolepsy (onset before 2009 H1N1 influenza pandemic)
			32577380	rs660895	IgA nephropathy, Rheumatoid arthritis
			32578082	rs674313	Chronic lymphocytic leukemia
			32578127	rs9271176	Chronic lymphocytic leukemia
			32578530	rs9271192	Alzheimer's disease (late onset)
			32579035	rs9271209	Ulcerative colitis
			32581889	rs4530903	Lymphoma, Schizophrenia
			32582612	rs3104414	Chronic sinus infection
			32583504	rs114991247	Growth-regulated protein alpha levels
			32583742	rs9271348	Rheumatoid arthritis (ACPA-negative)
			32584581	rs73730372	Cervical cancer
			32585068	rs28752534	Plantar warts
			32586236	rs116080888	Lung adenocarcinoma
			32586831	rs13191810	Itch intensity from mosquito bite adjusted by bite size
			32586854	rs9271366	Crohn's disease, Immunoglobulin A, Multiple sclerosis, Systemic lupus erythematosus, Ulcerative colitis or Crohn's disease, Ulcerative colitis
			32586998	rs607929	Monocyte percentage of white cells
			32587213	rs28383314	Eosinophil counts, Eosinophil percentage of white cells, Sum eosinophil basophil counts
			32587961	-	Mean corpuscular volume
			32589266	rs35597309	Esophageal squamous cell carcinoma
			32590501	rs9271573	Sjögren's syndrome
			32590768	rs34831921	Parental lifespan
			32590925	rs3129763	Systemic sclerosis
			32590953	rs9271588	Granulocyte count, Myeloid white cell count, Neutrophil count, Sjögren's syndrome, Sum basophil neutrophil counts, Sum neutrophil eosinophil counts
			32591211	-	Hemoglobin concentration
			32591291	rs9271597	Vitiligo
			32591448	rs115472351	Body mass index
			32591476	rs112037939	Small cell lung carcinoma
			32592200	rs9271640	Oligoclonal band status in multiple sclerosis, Immunoglobulin G index levels in multiple sclerosis, Multiple sclerosis (OCB status), Oligoclonal band status in multiple sclerosis
			32592737	rs28421666	Nasopharyngeal carcinoma
			32593817	-	Iris color (L* coordinate)
			32594309	rs9271774	Type 2 diabetes
			32595223	rs9271858	Leishmaniasis (visceral)
			32595383	rs186129480	Autism spectrum disorder or schizophrenia
			32596540	rs9271925	Neutrophil percentage of white cells
			32597064	rs116232857	Sjögren's syndrome
			32599071	rs9272050	Plantar warts
			32599655	rs149787317	Autism spectrum disorder or schizophrenia
			32599999	rs9272105	Hepatocellular carcinoma, Hepatocellular carcinoma, Response to interferon beta therapy
			32600003	rs3104376	Itch intensity from mosquito bite
			32600057	rs35242582	Antineutrophil cytoplasmic antibody-associated vasculitis
			32600803	rs9272143	Cervical cancer
			32601019	rs9272154	Pneumonia
			32602269	rs9272219	Schizophrenia
			32602396	rs116041786	Selective IgA deficiency
			32603007	rs2040406	Multiple sclerosis
			32603487	rs3104367	Asthma
			32603656	rs116139966	Autism spectrum disorder or schizophrenia
			32604372	rs9272346	Asthma, Type 1 diabetes
			32605884	rs2187668	Autoimmune hepatitis type-1, Celiac disease, Cutaneous lupus erythematosus, Idiopathic membranous nephropathy, Immunoglobulin A, Inflammatory bowel disease, Lung cancer, Squamous cell lung carcinoma, Systemic lupus erythematosus, Ulcerative colitis
			32606756	rs9272535	Chronic lymphocytic leukemia, Red blood cell count
			32606878	rs9272544	Granulocyte percentage of myeloid white cells
			32607019	rs28802989	Tuberculosis
			32608858	rs4455710	Squamous cell carcinoma
			32609594	rs9272729	Membranous nephropathy
			32611951	rs9273039	Hematocrit
			32612301	rs9273076	Systemic lupus erythematosus
			32612397	rs6927022	Inflammatory bowel disease, Ulcerative colitis
			32613301	rs9273177	Autism spectrum disorder or schizophrenia
			32614360	rs115443066	Autism spectrum disorder or schizophrenia
			32617809	rs28798705	Neutrophil percentage of granulocytes
			32622359	rs17613465	Eosinophil percentage of granulocytes
			32622382	rs17843707	Autism spectrum disorder or schizophrenia
			32624017	rs145607970	Autism spectrum disorder or schizophrenia
			32625869	rs9273349	Asthma
			32626130	rs7744020	Narcolepsy (age of onset)
			32626272	rs9273363	Chronic lymphocytic leukemia, Crohn's disease, Inflammatory bowel disease, Ulcerative colitis
			32626311	rs6906021	Allergic sensitization, Self-reported allergy
			32626403	rs34004019	Allergic disease (asthma, hay fever or eczema), Allergy
			32626492	rs9273370	Hypothyroidism
			32626601	rs9273373	Asthma and hay fever
			32626739	rs12055445	Itch intensity from mosquito bite adjusted by bite size
			32627129	rs9273401	Type 2 diabetes
			32627714	rs1063355	Ulcerative colitis
			32627938	rs36205178	Scarlet fever
			32628428	rs2854275	Epstein-Barr virus immune response (EBNA-1)
			32628907	rs3828785	Eye morphology
			32631207	rs9274235	Lymphocyte percentage of white cells
			32631383	rs142471762	Iron status biomarkers (iron levels)
			32631816	rs4642515	Iron status biomarkers (transferrin saturation)
			32631958	rs9274299	Autism spectrum disorder or schizophrenia
			32632659	rs9274390	Autism spectrum disorder or schizophrenia
			32632832	rs9274407	Drug-induced liver injury (amoxicillin-clavulanate)
			32633713	rs9274477	Narcolepsy (age of onset)
			32635629	rs114544105	Lung function (FEV1/FVC), Lung function (FEV1)
			32635998	rs9274623	Schizophrenia
			32636120	rs3828805	Oral cavity and pharyngeal cancer, Oropharynx cancer
			32636364	rs9274657	Autism spectrum disorder or schizophrenia
			32636613	rs147875011	Autism spectrum disorder or schizophrenia
			32637158	rs17205528	Shingles
			32645364	-	Breast cancer
			32647701	rs3129780	Oral cavity cancer
			32648156	rs116569761	HDL cholesterol
			32648418	rs114229351	Lung function (FEV1)
			32651540	rs17212223	Narcolepsy (age of onset)
			32651641	rs115819854	Lung cancer in ever smokers
			32655218	rs2856683	Primary biliary cholangitis
			32656066	rs201452941	Itch intensity from mosquito bite adjusted by bite size
			32656068	rs111626885	Itch intensity from mosquito bite adjusted by bite size
			32657436	rs3129716	Systemic lupus erythematosus
			32657578	rs7774434	Primary biliary cholangitis
			32658079	rs7775228	Asthma, Blood protein levels, IgE grass sensitization
			32658310	rs9469220	Crohn's disease, IgE levels
			32659443	rs140068907	Crohn's disease
			32659645	rs115575857	Sjögren's syndrome
			32659838	rs3129718	Hepatitis B
			32659878	rs9275224	IgA nephropathy
			32661575	rs9275260	Immunoglobulin A vasculitis
			32663289	rs9275292	C-reactive protein levels or LDL-cholesterol levels (pleiotropy)
			32663631	rs3129720	Hypothyroidism, Multiple sclerosis (OCB status)
			32663851	rs6457617	Immunoglobulin G index levels in multiple sclerosis, Graves' disease, Immunoglobulin G index levels in multiple sclerosis, Rheumatoid arthritis, Systemic sclerosis
			32663999	rs6457620	Height, Rheumatoid arthritis
			32664458	rs2647012	Follicular lymphoma, Lupus nephritis in systemic lupus erythematosus, Systemic lupus erythematosus
			32664960	rs9357152	Primary biliary cholangitis, HPV seropositivity
			32665420	rs10484561	Follicular lymphoma
			32666295	rs9275319	Hepatocellular carcinoma in hepatitis B infection
			32666526	rs1794282	Blood protein levels
			32666660	rs9275326	Parkinson's disease
			32666875	rs114042950	Myositis
			32667343	rs114388793	Myositis
			32667473	rs147527678	Cancer (pleiotropy), Cancer
			32667910	rs2647044	Autism spectrum disorder or schizophrenia, Pulmonary function, Type 1 diabetes
			32668100	rs2647045	Lymphoma
			32668323	rs2858310	C-reactive protein levels or total cholesterol levels (pleiotropy)
			32668336	rs2647046	Lymphoma
			32668439	rs3135002	C-peptide levels in type I diabetes, Random C-peptide levels in type I diabetes
			32669018	rs1612904	Itch intensity from mosquito bite adjusted by bite size, Perceived unattractiveness to mosquitoes
			32669156	rs9275390	Systemic sclerosis
			32669373	rs11752643	Coronary heart disease
			32669767	rs2647050	Emphysema imaging phenotypes
			32669955	rs9275406	Rheumatoid arthritis
			32670255	rs2856718	Chronic hepatitis B infection, Hepatitis B
			32670308	rs2856717	IgA nephropathy
			32671103	rs13192471	Rheumatoid arthritis
			32671248	rs1794275	IgA nephropathy
			32672089	rs3134995	Mosquito bite size
			32674329	rs114771361	Autism spectrum disorder or schizophrenia
			32674737	rs1794265	IgG glycosylation
			32675109	rs9275524	Alopecia areata, Autism spectrum disorder, attention deficit-hyperactivity disorder, bipolar disorder, major depressive disorder, and schizophrenia (combined)
			32675470	rs12525220	Rheumatoid arthritis
			32676251	rs3129721	Urinary tract infection frequency
			32677846	rs4947344	Tuberculosis
			32677912	rs9275563	Multiple sclerosis (OCB status)
			32678597	rs4273729	Chronic hepatitis C infection
			32678999	rs9275572	Alopecia areata, Chronic hepatitis C infection, Hepatocellular carcinoma, Systemic lupus erythematosus
			32680576	rs7764819	Pulmonary function (smoking interaction)
			32680620	rs9275592	Giant cell arteritis
			32680928	rs7765379	Crohn's disease, Enteric fever, Rheumatoid arthritis
			32681277	rs2858331	IgE levels
			32681355	rs9275595	Body mass index
			32681483	rs7454108	Vasculitis associated with antineutrophil cytoplasmic antibody reactive to myeloperoxidase
			32681631	rs9275596	IgA nephropathy, Nephropathy, Peanut allergy
			32681669	rs6935723	Response to thiopurine immunosuppressants in inflammatory bowel disease (pancreatitis) (azathioprine and mercaptopurine)
			32681676	rs3104402	Childhood ear infection, Immune response to anthrax vaccine
			32682135	rs114092478	Interleukin-9 levels, Systemic lupus erythematosus
			32682137	rs3957148	Oligoclonal band status in multiple sclerosis, Immunoglobulin G index levels in multiple sclerosis
			32682812	rs114830752	Autism spectrum disorder or schizophrenia
			32684935	rs9275642	Basal cell carcinoma
			32685550	rs3916765	Type 2 diabetes
Type 1 diabetes	1p13.2	1:114370790-114480169	114377568	rs2476601	Alopecia areata, Crohn's disease, Granulocyte count, Hypothyroidism, Late-onset myasthenia gravis, Lymphocyte counts, Myasthenia gravis, Myeloid white cell count, Neutrophil count, Rheumatoid arthritis, Sum basophil neutrophil counts, Sum neutrophil eosinophil counts, Systemic lupus erythematosus or rheumatoid arthritis, Systemic lupus erythematosus, Type 1 diabetes and autoimmune thyroid disease…
			114429461	rs2358994	Type 1 diabetes and autoimmune thyroid diseases
			114444594	rs12079716	Obesity-related traits
			114445880	rs7513707	Breast cancer
			114448389	rs11552449	Breast cancer
Type 2 diabetes	9q21.32	9:84148598-84354220	84213160	rs2777777	Visceral adipose tissue adjusted for BMI
			84222618	rs815847	Visceral fat
			84273250	rs1159642	Pediatric bone mineral density (spine)
			84293453	rs2506125	Type 2 diabetes
			84308948	rs2796441	Schizophrenia, Type 2 diabetes
Type 2 diabetes	10q25.2-10q25.3	10:114660009-114977437	114711755	rs10885396	Granulocyte percentage of myeloid white cells, Monocyte percentage of white cells
			114726843	rs11196172	Colorectal cancer
			114734096	rs11196174	Breast Cancer in BRCA1 mutation carriers
			114752503	rs17747324	Glycated hemoglobin levels
			114754071	rs34872471	Type 2 diabetes
			114754088	rs7901695	Coronary artery disease, Type 2 diabetes
			114756041	rs4506565	Age-related disease endophenotypes, Age-related diseases and mortality, Age-related diseases, mortality and associated endophenotypes, Fasting blood glucose, Type 2 diabetes
			114758349	rs7903146	BMI (adjusted for smoking behaviour), BMI in non-smokers, Body mass index in physically active individuals, Body mass index (joint analysis main effects and physical activity interaction), Body mass index (joint analysis main effects and smoking interaction), Body mass index, Clinical laboratory measurements, Fasting blood glucose (BMI interaction), Fasting blood glucose, Fasting blood insulin (B…
			114773927	rs7904519	Breast cancer (estrogen-receptor negative), Breast cancer
			114777670	rs10885405	Breast cancer
			114782803	rs6585202	Breast cancer
			114788436	rs56299331	Myopia
			114788815	rs12243326	Fasting blood glucose (BMI interaction), Fasting blood glucose, Fasting blood insulin, Two-hour glucose challenge
			114874019	rs290475	Bipolar disorder (body mass index interaction)
			114877867	rs74157220	Serum dimethylarginine levels (asymmetric/symetric ratio)
			114880551	rs12772424	Bipolar disorder (body mass index interaction)
			114887218	rs7906315	Breast cancer
