## Supplementary material for "Advantages of genotype imputation with ethnically matched reference panel for rare variant association analyses": S4 Table

### Sheet: S4 Table
		EstFin IRP						1000G IRP
Trait	Chromosomal locus	Lead variant	Minor allele	MAF	Beta	Se	P value	Lead variant	Minor allele	MAF	Beta	Se	P value	EPACTS (P)
BMI	1p13.3	rs72705206	T	0.069057	0.433331	0.0718658	1.65807e-09	rs114929124	A	0.066989	0.440876	0.07396	2.52986e-09
BMI	1q25.2	rs545608	C	0.15423	0.372138	0.0505819	1.91837e-13	rs539515	C	0.15169	0.368245	0.0509927	5.24101e-13
BMI	2p25.3	rs1320331	G	0.16611	-0.405621	0.049143	1.58382e-16	rs6739303	C	0.16777	-0.396756	0.0492535	8.16177e-16
BMI	6p12.3	rs9369992*	T	0.39958	-0.213629	0.0374387	1.16484e-08	rs571943152	CAAA	0.31945	0.254223	0.0404941	3.46727e-10
BMI	12q13.12	rs3205718	T	0.46373	0.266689	0.0366894	3.69866e-13	rs7138803	A	0.46665	0.252183	0.036407	4.37641e-12
BMI	16q12.2	rs9940128	A	0.46975	0.515061	0.0362846	1.30016e-45	rs1421085	C	0.45359	0.51558	0.0363696	1.69952e-45
BMI	18q21.32	rs663640	T	0.16696	0.407197	0.0487589	6.98999e-17	rs571312	A	0.18388	0.387325	0.0469157	1.55926e-16
CAD	9p21.3	rs1333047	T	0.45325	0.20325	0.034098	2.5087e-09	rs7857118	T	0.45534	0.20168	0.034271	3.9799e-09	3.9349e-09
RA	6p21.32	rs2760985	A	0.10479	0.48543	0.06697	5.6097e-12	rs35743245	T	0.11088	0.5073	0.068685	2.2787e-12	2.224e-12
T1D	1p13.2	rs11102694	A	0.22123	0.57135	0.087679	5.0137e-10	rs11102694*	A	0.21569	0.53797	0.08996	1.1566e-08	1.142e-08
T1D	6p21.32	rs9273363	A	0.23697	1.2031	0.085267	1.3483e-42	rs9273363	A	0.24068	1.2359	0.088507	4.2665e-42	0
T2D	9q21.32	rs3814535*	A	0.32971	0.12818	0.025158	3.8242e-07	rs7853021	T	0.42498	0.15908	0.025007	2.0552e-10	2.1489e-10
T2D	10q25.2-25.3	rs7903146	T	0.21792	0.28329	0.027749	5.6771e-24	rs34872471	C	0.21804	0.28396	0.027789	5.1044e-24	0
T2D	16q12.2	rs8047395	A	0.44989	0.15995	0.024344	4.3829e-11	rs1421085	C	0.45359	0.15561	0.023931	7.9031e-11	7.9608e-11
* not significantly (P < 6.25E-9) associated variant
