## Supplementary material for "Advantages of genotype imputation with ethnically matched reference panel for rare variant association analyses": S5 Table

### Sheet: S5 Table
						Single variant analysis of Estonian Biobank individuals
IRP	Trait	Gene	Functional annotation	Variant (chr:pos)	Minor allele	rsID	MAF	Beta	Se	P value	Ref No
1000G	Bipolar disorder	GGNBP1	NS	6:33553439	T	rs115275555	4.6789e-05	3.3648	1.7688	0.13168	1
				6:33554443	C	rs61142697	0.00010917	3.8737	0.99129	0.0040715
1000G	Crohn’s disease	HTR3D	NS	3:183749601	A	rs75361486	0.0004494	3.2638	0.66693	0.00071449	2
EstFin							0.00046301	3.2638	0.66693	0.00081883
EstFin				3:183753872	A	rs188854019	0.001607	1.9668	0.64198	0.020556
EstFin				3:183754649	A	rs761284699	0.00049025	1.6119	1.3973	0.3611
EstFin				3:183756617	A	rs747280686	0.00034045	1.6884	1.4483	0.35521
1000G				3:183756692	A	rs115389821	0.00046301	3.17	0.65908	0.00074676
EstFin							0.0005311	3.17	0.65908	0.00096868
EstFin				3:183756701	T	rs761481633	0.00016342	2.5664	1.5048	0.2056
1000G	Crohn’s disease	GPRC6A	NS	6:117113432	T	rs142518238	0.0038132	2.1145	0.43656	0.00024793	3
				6:117128308	T	rs145460545	0.0018657	0.28299	1.374	0.85042
1000G	Type 1 diabetes	FAM186B	NS	12:49981514	G	rs144854212	0.00043578	2.7487	0.58719	0.00052487	4
				12:49994054	C	rs148848955	0.00043578	2.7487	0.58719	0.00052487
				12:49998097	G	rs141974060	0.00043578	2.7482	0.58709	0.00052559
EstFin	Body mass index	CYLD	NS	16:50813710	G	rs1354039561	0.00050387	3.41473	0.820417	3.15932e-05	5
				16:50821692	T	rs1190875882	0.00017704	2.09788	1.39652	0.133049
				16:50825525	G	rs1454033249	0.00010896	2.51986	1.62831	0.121745
EstFin	Bipolar disorder	SHE	NS	1:154461586	A	rs750899996	0.00012257	3.5306	0.98087	0.008185	6
				1:154473913	A	rs144880846	0.00010894	4.0539	1.1074	0.0071473
EstFin	Bipolar disorder	AMMECR1L	NS	2:128622757	C	rs762185100	0.00013618	3.4798	0.96451	0.0084594	7
				2:128631685	A	rs113686391	0.00024512	3.1535	0.91916	0.013299
				2:128631775	C	rs1315758494	0.00021789	2.4548	0.91146	0.035625
EstFin	Bipolar disorder	VGLL4	NS	3:11606443	T	rs150453536	0.00020427	3.0972	0.92832	0.014017	8-10
				3:11643473	A	rs1208096405	0.00010894	3.5766	0.97675	0.0064102
EstFin	Bipolar disorder	LIN54	NS	4:83852124	C	rs1428250532	0.00019065	3.5841	0.78425	0.00073104	11-12
				4:83852287	T	rs375103636	0.00021789	1.8786	1.5197	0.33025
EstFin	Bipolar disorder	FZD10	NS	12:130647742	T	rs1232040122	0.00040854	2.6759	0.69251	0.0041565	13-14
				12:130647904	A	rs745764318	0.00021789	2.9062	0.94124	0.020738
EstFin	Bipolar disorder	SAMHD1	NS	20:35532613	A	rs1452285528	0.00021789	3.3101	0.73136	0.00037783	15-16
				20:35533852	T	rs775762131	0.0004494	2.1982	0.85845	0.050835
				20:35569456	T	rs144353824	8.1708e-05	2.9289	1.6362	0.18319
EstFin	Crohn’s disease	PLA2G12A	NS	4:110638824	T	rs114816312	0.0017295	1.4088	0.83168	0.17663	17-18
				4:110650785	A	rs1360596384	0.00051749	3.6251	0.58679	2.5404e-05
EstFin	Crohn’s disease	HLA-G	NS	6:29795617	G	rs1208889824	0.00073537	0.95421	1.4225	0.56717	19-22
			NS/LoF	6:29795822	G	rs535773328	0.00080349	1.0195	1.3474	0.54547
			NS/LoF	6:29797323	T	rs144753960	0.0011848	2.6431	0.53478	0.00054889
EstFin	Crohn’s disease	RAPGEF5	NS	7:22233537	G	rs1191723905	0.00021789	3.5818	0.9073	0.0063534	23
				7:22355093	C	rs1225577122	0.0001498	3.8897	0.9288	0.0037492
EstFin	Crohn’s disease	ZNF92	NS	7:64863914	G	rs1172617537	0.00042216	3.3225	0.67454	0.00066672	-
				7:64864393	A	rs1224740352	9.5326e-05	3.0031	1.6203	0.17263
EstFin	Crohn’s disease	ORC5	NS	7:103828805	C	rs761065861	0.0002996	3.6275	0.95624	0.0091285	-
				7:103841258	T	rs761646748	0.00047664	3.2208	0.67795	0.0009734
				7:103844621	C	rs763543160	2.7236e-05	-	-	-
EstFin	Crohn’s disease	R3HCC1	NS	8:23147885	G	rs1415014214	2.7236e-05	-	-	-	-
				8:23152277	T	rs142869844	0.00017703	2.7439	1.5612	0.19796
EstFin	Crohn’s disease	TMEM64	NS	8:91637924	A	rs144069324	0.0011848	2.3178	0.65377	0.0091215	24
				8:91657539	C	rs763291928	0.00012256	4.17	0.95593	0.0024245
				8:91657914	A	rs1198206719	0.00031321	2.0556	1.4562	0.28511
				8:91696256	A	rs895621142	0.00078985	2.7672	0.66248	0.0030193
EstFin	Crohn’s disease	NEU3	NS	11:74705634	C	rs1484906393	0.00020427	3.5893	0.92447	0.0073603	25
				11:74705752	A	rs1290458156	0.0002724	3.3064	0.87445	0.0092711
				11:74716598	A	rs78682547	0.00020427	2.3612	1.5135	0.24411
EstFin	Crohn’s disease	EED	NS	11:85956313	A	rs1416891719	0.00064005	3.0083	0.67773	0.0018267	26
				11:85956336	G	rs775661038	0.00024512	3.4743	0.89563	0.0071537
				11:85961371	C	rs149126431	0.00023151	2.076	1.5119	0.2868
				11:85981205	A	rs1193035868	0.00024512	2.1613	1.495	0.27462
EstFin	Crohn’s disease	KCNA1	NS	12:5020878	G	rs776360582	0.0001498	2.8586	1.5483	0.18015	-
				12:5021887	G	rs1259409719	0.00012256	4.0937	0.95	0.0027747
EstFin	Crohn’s disease	TAOK2	NS	16:30002237	T	rs1227105014	4.0854e-05	3.9053	1.7652	0.09216	27
				16:30002471	G	rs1350015681	8.1708e-05	4.8937	1.0546	0.00091391
				16:30002636	G	rs369537567	0.00010894	2.7924	1.5972	0.19317
EstFin	Crohn’s disease	ANKRD30B	LoF	18:14748525	T	rs761758773	0.0004494	1.5011	1.4561	0.40753	28
			NS	18:14754964	G	rs199720481	0.00020427	2.3722	1.5325	0.24826
			NS	18:14791465	A	rs370663806	0.00036769	1.7915	1.4962	0.35371
			LoF	18:14797798	A	rs1297692200	6.809e-05	3.4802	1.6182	0.11812
			NS	18:14799249	T	rs184926918	0.00016342	2.5766	1.5093	0.20684
			NS/LoF	18:14850265	T	rs761505137	0.00050387	3.2587	0.67361	0.00086498
			NS	18:14852325	A	rs200287946	0.00025874	2.2852	1.4931	0.25662
EstFin	Crohn’s disease	TRIP10	NS	19:6744586	T	rs762743742	6.809e-05	3.4965	1.6118	0.11561	-
				19:6750530	C	rs144118150	0.00010894	4.0191	1.0243	0.0036747
EstFin	Crohn’s disease	GRWD1	NS	19:48949413	A	rs1199624471	0.00020427	2.5211	1.4982	0.21749	-
				19:48949437	G	rs1418170773	0.00038131	1.9975	1.5489	0.32178
				19:48949678	G	rs138505126	0.00049025	3.3235	0.72303	0.0016053
				19:48949764	A	rs3760795	0.0092603	1.2065	0.39056	0.011724
				19:48950107	G	rs989555449	0.0027508	-0.14123	1.4159	0.92166
				19:48956113	T	rs377325041	0.0010894	2.9931	0.50869	3.3738e-05
EstFin	Crohn’s disease	WRB	NS	21:40752488	C	rs924374761	0.00025874	1.9671	1.1409	0.20933	-
				21:40765146	A	rs186647408	0.0014027	2.7087	0.56697	0.00062915
EstFin	Crohn’s disease	NIPSNAP1	NS	22:29956776	G	rs1216557225	0.0001498	4.0116	0.94994	0.0035493	-
				22:29966487	A	rs201191849	0.00010894	3.1232	1.5881	0.15168
EstFin	Rheumatoid arthritis	CREBRF	NS	5:172517466	A	rs369014574	0.00038131	0.90587	0.89039	0.35719	29
				5:172517739	A	rs773051421	4.0854e-05	1.7357	1.8934	0.37554
				5:172518171	G	rs115031607	0.00034045	2.4848	0.48675	2.7434e-05
EstFin	Rheumatoid arthritis	HSPB1	NS	7:75932109	C	rs367662394	2.7236e-05	-	-	-	30-33
				7:75932295	A	rs1060503022	2.7236e-05	-	-	-
				7:75933323	C	-	1.3618e-05	-	-	-
EstFin	Rheumatoid arthritis	PRPF31	NS	19:54625271	T	rs376072327	0.00025874	2.524	0.60503	0.00056086	-
				19:54631583	T	rs752777780	0.00025874	1.9396	0.65724	0.010548
				19:54631755	G	rs1308117421	0.00012256	0.43967	1.6611	0.78831
EstFin	Rheumatoid arthritis	THOC5	NS	22:29927873	A	rs199572850	0.00087155	0.58578	0.60037	0.36371	-
				22:29939414	T	rs79004872	0.00078985	1.859	0.41481	9.3832e-05
				22:29940556	C	rs61740613	0.00078985	1.859	0.41481	9.3832e-05
EstFin	Type 1 diabetes	RNF13	NS	3:149639021	G	rs193248526	0.0001498	3.0077	1.1265	0.041816	34-36
				3:149678862	T	rs575462208	1.3618e-05	-	-	-
EstFin	Type 1 diabetes	CENPU	NS	4:185622004	T	rs560370740	0.00017703	3.887	0.70318	1.9965e-05	-
				4:185637597	A	rs773210147	0.0001498	1.779	1.5552	0.35145
				4:185650068	G	rs367633870	0.00046303	1.6974	0.86699	0.11442
EstFin	Type 1 diabetes	HIST1H1C	NS	6:26056083	T	rs762065236	0.00074899	0.083625	1.4681	0.95553	37-38
				6:26056139	A	rs145521943	0.00092605	0.38962	1.2244	0.7672
				6:26056286	G	rs12111009	0.00077623	2.4	0.5036	0.00034388
				6:26056587	T	rs201637343	0.00023151	1.3056	1.5029	0.46304
				6:26056616	A	rs138075877	0.0015525	0.66145	0.8414	0.47939
				6:26056699	A	rs146625605	0.00070814	2.5008	0.50742	0.00023388
EstFin	Type 1 diabetes	BAK1	NS	6:33541939	T	rs548190187	0.00028598	2.8813	0.70285	0.0023687	39-41
				6:33543117	A	rs373778311	5.4472e-05	4.1576	1.1015	0.0028252
				6:33543693	A	rs4987115	0.00017703	2.6993	0.90684	0.02445
EstFin	Type 1 diabetes	FAM170B	NS	10:50339911	A	rs1167278418	9.5326e-05	2.0262	1.6011	0.29555	-
				10:50340310	T	rs202158309	0.00021789	3.3461	0.71906	0.00074304
				10:50340380	T	rs1253293866	0.0001498	1.6851	1.5477	0.36787
EstFin	Type 1 diabetes	SLC22A8	NS	11:62760983	T	rs370401635	0.00028599	2.5777	0.89896	0.031741	42-43
				11:62766520	C	rs148046496	0.00024512	1.3195	1.499	0.45722
				11:62766558	G	rs754480426	0.00010894	3.6784	0.82268	0.0005531
EstFin	Type 1 diabetes	C11orf30	NS	11:76227207	A	rs375229208	0.00064005	1.9486	0.59378	0.0082466	-
				11:76234192	C	rs199909771	0.00046301	0.68249	1.4583	0.6724
				11:76255454	G	rs184345272	0.0019338	0.8651	0.64952	0.24424
				11:76255798	A	rs765291573	0.00051749	1.6976	0.91389	0.13614
				11:76255843	C	rs201533688	0.0016615	1.973	0.41773	0.00023436
				11:76255856	A	rs539816008	9.5326e-05	2.2279	1.6165	0.26686
				11:76257198	C	rs775414269	0.00042217	0.28385	1.5972	0.86471
EstFin	Type 1 diabetes	ISLR	NS	15:74467302	A	rs201880413	0.0001498	3.3185	0.78968	0.0010958	-
				15:74467585	C	rs76808097	0.00016342	1.4164	1.5293	0.43315
EstFin	Type 1 diabetes	HOXB6	NS	17:46675424	A	rs1177675427	8.1708e-05	2.6719	1.0487	0.030576	44-45
				17:46675491	G	rs779605276	0.00013618	3.8505	0.92811	0.0021323
EstFin	Type 1 diabetes	ZNF701	NS	19:53085961	T	rs148286783	0.00017704	4.5154	0.8506	8.7519e-05	-
				19:53086185	G	rs147437579	0.00025874	1.2626	1.5072	0.47578
EstFin	Bipolar disorder	OR11H6	LoF	14:20692369	A	rs201867860	2.7236e-05	-	-	-	46
				14:20692563	T	rs766358108	0.00038131	2.7671	0.65926	0.0015908
EstFin	Crohn’s disease	IQCE	LoF	7:2617991	C	rs201523038	0.00046301	1.773	1.1663	0.29774	-
				7:2625906	T	rs773701437	0.00076263	3.062	0.6864	0.0019053
EstFin	Crohn’s disease	YME1L1	LoF	10:27436461	T	rs74970402	0.00072176	3.1798	0.69055	0.0016038	-
				10:27436598	A	rs1173449249	0.00012257	2.9211	1.5112	0.1615
EstFin	Crohn’s disease	FERMT1	LoF	20:6065776	G	rs1470275753	0.00046301	3.3154	0.73555	0.0018253	47
				20:6096515	A	rs765716291	0.00016345	2.6747	1.5949	0.23063
EstFin	Type 1 diabetes	ALLC	LoF	2:3727469	A	rs1170761286	0.00025874	2.7146	0.90359	0.024576	-
				2:3730635	A	rs200104628	0.00010894	3.7046	0.98397	0.0054745
EstFin	Type 1 diabetes	LPP	LoF	3:188202490	C	rs745518671	0.00084434	2.3963	0.51418	0.00045013	48
				3:188478014	T	rs202115941	0.00021789	1.1798	1.4967	0.49488
				3:188584114	CCATT	rs1156818491	0.00032683	2.0778	0.91552	0.074538
EstFin	Type 1 diabetes	ZIC2	LoF	13:100637639	G	rs766823181	0.0014163	2.3738	0.4021	8.11e-06	49-50
				13:100637641	CGGGGA	rs751804423	0.0014163	2.3738	0.4021	8.11e-06
EstFin	Type 1 diabetes	ZNF83	LoF	19:53116510	C	rs750310351	0.00016342	1.3872	1.5467	0.44391	-
				19:53116811	T	rs17855778	0.00020427	3.466	0.73481	0.00057526
Ref No	References		URLs
1	Zollino M et al (2011). PMID: 21119708		https://www.ncbi.nlm.nih.gov/pmc/articles/PMC3025798/
2	Gu QY et al (2015). PMID: 26064388		https://www.ncbi.nlm.nih.gov/pmc/articles/PMC4443222/
3	Katz MS et al (2013). PMID: 23414863		https://www.sciencedirect.com/science/article/pii/S0022346812009232?via%3Dihub
4	Azam AB et al (2018). PMID: 29666641		https://www.ncbi.nlm.nih.gov/pmc/articles/PMC5831899/
5	Estrada K et al (2012). PMID: 22504420		https://www.ncbi.nlm.nih.gov/pmc/articles/PMC3338864/
6	Kauwe JSK et al (2014). PMID: 25340798		https://www.ncbi.nlm.nih.gov/pmc/articles/PMC4207667/
7	Meier S et al (2018). DOI: https://doi.org/10.1101/263855		https://www.biorxiv.org/content/early/2018/02/12/263855
8	Kim SE et al (2017). PMID: 28615674		https://www.ncbi.nlm.nih.gov/pmc/articles/PMC5622119/
9	Ingason A et al (2017). PMID: 26460480		https://www.ncbi.nlm.nih.gov/pmc/articles/PMC4930128/
10	Edwards AC (2012). PMID: 22064162		https://www.ncbi.nlm.nih.gov/pmc/articles/PMC3241912/#R45
11	Cattaneo A et al (2018). PMID: 29302075		https://www.nature.com/articles/s41380-017-0002-4
12	Pearl JR (2017). PMID: 30772379		https://www.sciencedirect.com/science/article/pii/S2405471219300304?via%3Dihub
13	Xu W et al (2014). PMID: 24387768		https://www.ncbi.nlm.nih.gov/pmc/articles/PMC3901032/
14	Zandi PP et al (2008). PMID: 18606951		https://www.ncbi.nlm.nih.gov/pmc/articles/PMC3170992/
15	Rice GI et al (2009). PMID: 19525956		https://www.nature.com/articles/ng.373
16	Jakovcevski M et al (2013). PMID: 23664640		https://www.ncbi.nlm.nih.gov/pmc/articles/PMC3797203/
17	Tang B et al (2012). PMID: 22397921		https://www.ncbi.nlm.nih.gov/pmc/articles/PMC3361581/
18	Shah AA et al (2012). PMID: 22245972		https://www.ncbi.nlm.nih.gov/pmc/articles/PMC3573770/
19	Gomes RG et al (2018). PMID: 29588183		https://www.sciencedirect.com/science/article/pii/S019888591830079X?via%3Dihub
20	Mahdi BM (2015). PMID: 26288728		https://www.ncbi.nlm.nih.gov/pmc/articles/PMC4537883/
21	Zidi I et al (2015). PMID: 25577194		https://academic.oup.com/intimm/article/27/6/289/678484
22	Torres MI et al (2004). PMID: 15039388		https://academic.oup.com/intimm/article/16/4/579/727147
23	Zhao M, Zhao Z (2013). PMID: 24244640		https://www.ncbi.nlm.nih.gov/pmc/articles/PMC3828214/
24	García-Miranda P et al (2012). PMID: 22161684		https://link.springer.com/article/10.1007/s13105-011-0132-0
25	Miklavcic JJ et al (2015). PMID: 26401073		https://www.ncbi.nlm.nih.gov/pmc/articles/PMC4572789/
26	Yu JI et al (2012). PMID: 22271413		https://link.springer.com/article/10.1007/s10620-012-2045-3
27	Molho-Pessach V et al (2017). PMID: 28385331		https://www.sciencedirect.com/science/article/pii/S0923181116308143
28	Yang HY et al (2013). PMID: 23677378		https://www.ncbi.nlm.nih.gov/pmc/articles/PMC3887873/
29	Kukita A et al (2011). PMID: 21590684		https://onlinelibrary.wiley.com/doi/full/10.1002/art.30455#
30	Katsogiannou M et al (2014). PMID: 25339975		https://www.ncbi.nlm.nih.gov/pmc/articles/PMC4186339/
31	Chen P et al (2015). PMID: 25529454		https://www.sciencedirect.com/science/article/pii/S0006291X14022463?via%3Dihub
32	Alford KA et al (2007). PMID: 17202147		http://www.jbc.org/content/282/9/6232.long
33	Crowe J et al (2013). PMID: 24143227		https://journals.plos.org/plosone/article?id=10.1371/journal.pone.0077383
34	Arshad M et al (2013). PMID: 23378536		http://www.jbc.org/content/288/12/8726.full
35	Ram R et al (2016). PMID: 26912320		http://www.jimmunol.org/content/jimmunol/early/2016/02/19/jimmunol.1502056.full.pdf?with-ds=yes
36	Wu J et al (2016). PMID: 26910807		https://www.karger.com/Article/PDF/443039
37	Wang W et al (2017). PMID: 28409999		https://www.ncbi.nlm.nih.gov/pmc/articles/PMC5446066/
38	Jiang G et al (2016). PMID: 27832638		https://www.karger.com/Article/FullText/447924
39	Tabebi M et al (2018). PMID: 28987347		https://www.sciencedirect.com/science/article/pii/S0378111917307977
40	Makar AB et al (1975). DOI: 10.1016/0006-2944(75)90147-7		https://www.sciencedirect.com/science/article/pii/0006294475901477
41	Magee TR et al (2014). PMID: 24768206		https://www.ncbi.nlm.nih.gov/pmc/articles/PMC4166519/
42	Srimaroeng C et al (2015). PMID: 25883984		https://www.hindawi.com/journals/jdr/2015/320167/
43	Phatchawan A et al (2014). PMID: 23470271		https://www.amjmedsci.org/article/S0002-9629(15)30390-6/fulltext
44	Larsen BM et al (2015). PMID: 26450967		https://www.ncbi.nlm.nih.gov/pmc/articles/PMC4712882/
45	Seifert A et al (2015). PMID: 25914765		https://www.ncbi.nlm.nih.gov/pmc/articles/PMC4404393/
46	Ignatieva EV et al (2014). PMID: 24715883		https://www.ncbi.nlm.nih.gov/pmc/articles/PMC3970011/
47	Ashton JJ et al (2016). PMID: 27537055		https://academic.oup.com/ibdjournal/article/22/10/2317/4561685
48	Hinks A et al (2010). PMID: 20647273		https://www.ncbi.nlm.nih.gov/pmc/articles/PMC3002762/
49	Solomon BD et al (2011). PMID: 19955556		https://www.ncbi.nlm.nih.gov/pmc/articles/PMC3208626/
50	Weiss K et al (2017). PMID: 28640243		https://www.ncbi.nlm.nih.gov/pmc/articles/PMC5763157/
