## Supplementary material for "Advantages of genotype imputation with ethnically matched reference panel for rare variant association analyses": S6 Table

### Sheet: S6 Table
					The NHGRI-EBI Catalog of published genome-wide association studies
IRP	Trait	Gene	Region (chr:start-end)	Functional annotation	Variant position	rsID	Disease/trait
1000G	Bipolar disorder	GGNBP1	6:33501515-33606803	NS	33515520	rs210152	Schizophrenia
					33537546	rs169738	Autism spectrum disorder or schizophrenia, Platelet count
					33540209	rs210134	Chronic lymphocytic leukemia, Mean platelet volume, Platelet count
					33540692	rs210135	Hematological parameters
					33541507	rs511515	Eosinophil counts, Eosinophil percentage of white cells, Sum eosinophil basophil counts
					33541719	rs513349	Platelet count
					33542523	rs9296095	Platelet count
					33542538	rs210138	Testicular germ cell tumor
					33546837	rs210142	Chronic lymphocytic leukemia, Platelet count, Plateletcrit
					33546930	rs210143	B-cell malignancies (chronic lymphocytic leukemia, Hodgkin lymphoma or multiple myeloma) (pleiotropy), Chronic lymphocytic leukemia, Neutrophil percentage of granulocytes
					33548394	rs5745568	Platelet count
					33552707	rs75080135	Platelet count, Plateletcrit
1000G/EstFin	Crohn’s disease	HTR3D	3:183699332-183807157	NS	183747266	rs7620457	Body mass index
					183783353	rs9823696	Esophageal adenocarcinoma
1000G	Crohn’s disease	GPRC6A	6:117063248-117200200	NS	117086378	rs654128	Telomere length
					117114025	rs6901250	C-reactive protein levels
1000G	Type 1 diabetes	FAM186B	12:49926668-50049422	NS	49947952	rs17123764	Intelligence (multi-trait analysis)
EstFin	Body mass index	CYLD	16:50725961-50885846	NS	50739582	rs17221417	Crohn's disease
					50745926	rs2066844	Colorectal adenoma (advanced), Crohn's disease, Inflammatory bowel disease
					50756774	rs5743289	Crohn's disease, Inflammatory bowel disease
					50756881	rs2076756	Crohn's disease, Inflammatory bowel disease
					50763779	rs2066847	Crohn's disease
					50781802	rs8060598	Leprosy
					50854418	rs16948876	Leprosy
EstFin	Bipolar disorder	SHE	1:154392248-154524589	NS	154395946	rs6689306	Coronary artery disease (myocardial infarction, percutaneous transluminal coronary angioplasty, coronary artery bypass grafting, angina or chromic ischemic heart disease), Coronary artery disease
					154397416	rs12118721	Myocardial infarction
					154399446	-	Monocyte percentage of white cells
					154401679	rs8192282	Response to anti-retroviral therapy (ddI/d4T) in HIV-1 infection (Grade 2 peripheral neuropathy)
					154418415	rs11265613	Blood protein levels
					154418879	rs4537545	C-reactive protein
					154420025	rs200586940	Itch intensity from mosquito bite adjusted by bite size
					154420087	rs61812598	Cerebrospinal fluid levels of Alzheimer's disease-related proteins, Fibrinogen levels
					154422067	rs4845625	Coronary artery disease
					154426264	rs4129267	Asthma, Blood protein levels, C-reactive protein levels, Fibrinogen, Protein quantitative trait loci, Pulmonary function
					154426970	rs2228145	Allergic disease (asthma, hay fever or eczema), Atopic dermatitis, Cerebrospinal fluid biomarker levels, C-reactive protein, Fibrinogen levels, Fibrinogen, Rheumatoid arthritis
					154428283	rs12133641	Abdominal aortic aneurysm, Coronary artery disease, Itch intensity from mosquito bite, Mosquito bite size
					154437896	rs2229238	Coronary heart disease
EstFin	Bipolar disorder	AMMECR1L	2:128569204-128693496	NS	128637074	-	Monocyte percentage of white cells
					128685261	rs2461451	Antipsychotic drug-induced QTc interval change in schizophrenia
EstFin	Bipolar disorder	VGLL4	3:11547544-11812220	NS	11590751	rs6442260	Positive affect
					11625202	rs6766130	Clopidogrel active metabolite levels
					11625414	rs6802119	Metabolite levels (HVA-5-HIAA Factor score), Metabolite levels (HVA)
					11641535	rs6772112	Height
					11655351	rs2443724	Optic disc area
					11655381	rs2574704	Body mass index
					11665483	rs62245779	Chronic sinus infection
					11675789	rs6782029	Anorexia nervosa
					11694467	rs4684792	Relative hand skill in reading disability
					11704885	rs4444693	Interleukin-4 levels
					11706650	rs4432623	Granulocyte-colony stimulating factor levels
					11791617	rs147119990	Clopidogrel active metabolite levels
EstFin	Bipolar disorder	LIN54	4:83781126-83984079	NS	83793921	rs10022260	Adult asthma
					83807210	rs57960857	Neutrophil percentage of white cells
					83885210	rs60065504	Lymphocyte percentage of white cells
					83895232	rs13103322	Red blood cell count
EstFin	Bipolar disorder	FZD10	12:130597004-130700285	NS	130630935	rs11060736	Gambling
					130642231	rs75751297	Emphysema imaging phenotypes
EstFin	Bipolar disorder	SAMHD1	20:35468632-35630246	NS	35494086	rs1291101	Airway wall thickness
					35611696	rs555594022	Red cell distribution width
EstFin	Crohn’s disease	PLA2G12A	4:110581145-110701233	NS	110590479	rs4698775	Age-related macular degeneration
					110638810	rs2285714	Age-related macular degeneration
					110656730	rs7439493	Blood protein levels
					110659067	rs10033900	Advanced age-related macular degeneration, Age-related macular degeneration (choroidal neovascularisation), Age-related macular degeneration (geographic atrophy), Age-related macular degeneration
					110685820	rs141853578	Advanced age-related macular degeneration
					110688812	rs7695246	Post bronchodilator FEV1/FVC ratio in COPD
EstFin	Crohn’s disease	HLA-G	6:29744744-29848902	NS/LoF	29747735	rs116603789	Plantar warts
					29750992	rs144018888	Autism spectrum disorder or schizophrenia
					29751005	rs144373461	Bipolar disorder lithium response (continuous) or schizophrenia, Schizophrenia
					29751753	rs142425863	Bipolar disorder lithium response (categorical) or schizophrenia
					29752808	rs9258375	Cancer (pleiotropy), Lung cancer, Squamous cell lung carcinoma, Urinary tract infection frequency
					29781049	rs116506680	Lung adenocarcinoma
					29797420	rs12722482	Tonsillectomy
					29800211	rs12662618	Eosinophil percentage of granulocytes, Eosinophil percentage of white cells, Neutrophil percentage of granulocytes
					29809785	rs34590927	Childhood ear infection
					29809826	rs116326873	Autism spectrum disorder or schizophrenia
					29822432	rs58005484	Reticulocyte count
					29828660	rs2523822	Drug-induced liver injury (amoxicillin-clavulanate)
					29832332	rs2524035	Lymphocyte counts
					29840243	rs2523815	Shingles
EstFin	Crohn’s disease	RAPGEF5	7:22107856-22446763	NS	22109459	rs10499559	Thyroid stimulating hormone
					22187080	rs11770772	Glucocorticoid-induced osteonecrosis (age 10 years and older)
					22198431	rs10950894	Childhood ear infection
					22414646	rs6943931	Diabetic kidney disease
					22435474	rs34349384	Night sleep phenotypes
EstFin	Crohn’s disease	R3HCC1	8:23077633-23203792	NS	23082971	rs13278062	Advanced age-related macular degeneration, Age-related macular degeneration, TRAIL levels
					23101620	rs7463256	Attention deficit hyperactivity disorder
EstFin	Crohn’s disease	TMEM64	8:91584223-91853860	NS	91652087	rs10102274	Cerebrospinal fluid clusterin levels
EstFin	Crohn’s disease	KCNA1	12:4969071-5090527	NS	5058393	rs11063421	Schizophrenia
EstFin	Crohn’s disease	TAOK2	16:29934962-30053582	NS	29939877	rs12691307	Schizophrenia
					29958216	rs8054556	Autism spectrum disorder or schizophrenia
					29967434	rs4788196	Pubertal anthropometrics
					30000901	rs3814881	Schizophrenia
					30015337	rs4787491	BMI (adjusted for smoking behaviour), BMI in non-smokers, Body mass index (joint analysis main effects and smoking interaction), Body mass index
					30035806	rs72791208	Tonsillectomy
EstFin	Crohn’s disease	TRIP10	19:6687936-6801537	NS	6690771	rs3745567	Complement C3 and C4 levels
					6718146	rs147859257	Advanced age-related macular degeneration
					6718387	rs2230199	Advanced age-related macular degeneration, Age-related macular degeneration (choroidal neovascularisation), Age-related macular degeneration (geographic atrophy), Age-related macular degeneration, Disease progression in age-related macular degeneration
EstFin	Crohn’s disease	GRWD1	19:48899030-49010279	NS	48931222	rs10419023	Endometriosis
EstFin	Crohn’s disease	WRB	21:40702170-40850454	NS	40741846	rs9974653	Platelet count
					40770538	rs111949013	Plateletcrit
					40789684	rs116694748	Venous thromboembolism adjusted for sickle cell variant rs77121243-T
					40841565	rs11356888	Hepatocyte growth factor levels
EstFin	Crohn’s disease	NIPSNAP1	22:29900797-30027326	NS	29929239	rs8135828	Lipid traits
					29968263	rs141661483	Tonsillectomy
					29977318	rs183421746	Breast cancer
EstFin	Rheumatoid arthritis	CREBRF	5:172433355-172616291	NS	172472052	rs12513649	Body mass index
					172480336	rs251253	PR interval
					172595308	rs29784	Infantile hypertrophic pyloric stenosis
EstFin	Rheumatoid arthritis	HSPB1	7:75881861-75983612	NS	75937049	rs2908197	3-hydroxypropylmercapturic acid levels in smokers
					75951230	rs7789940	Multiple sclerosis
					75953297	rs758944	Multiple sclerosis
					75975586	rs7779014	Multiple sclerosis
					75978229	rs17149161	Multiple sclerosis
EstFin	Rheumatoid arthritis	PRPF31	19:54568837-54685140	NS	54611283	rs77147173	TRAIL levels
					54676433	rs2576452	Blood metabolite ratios
					54677001	rs626283	Cirrhosis (alcohol related)
					54677189	rs8736	Blood metabolite levels
EstFin	Rheumatoid arthritis	THOC5	22:29851868-30001205	NS	29853622	rs185004002	Breast cancer
					29929239	rs8135828	Lipid traits
					29968263	rs141661483	Tonsillectomy
					29977318	rs183421746	Breast cancer
EstFin	Type 1 diabetes	RNF13	3:149480495-149729926	NS	149592911	rs41411047	Myocardial infarction
EstFin	Type 1 diabetes	CENPU	4:185565772-185705287	NS	185588045	rs870825	Blood protein levels
					185631998	rs7683537	Systemic lupus erythematosus
					185639169	rs2130392	Kawasaki disease
EstFin	Type 1 diabetes	HIST1H1C	6:26005968-26106699	NS	26015489	rs13191445	Lung cancer in ever smokers, Lung cancer
					26031613	rs10484434	HIV-1 viral setpoint
					26044369	rs2032447	Intelligence (multi-trait analysis)
					26072992	rs144861591	Hematocrit, Hemoglobin concentration, Mean corpuscular hemoglobin, Mean corpuscular volume, Red cell distribution width
					26079185	rs13216785	Intelligence (multi-trait analysis)
					26090025	rs61472021	Autism spectrum disorder or schizophrenia
					26091179	rs1799945	Diastolic blood pressure, Hematocrit, Hemoglobin concentration, Hypertension, Iron status biomarkers (ferritin levels), Iron status biomarkers (iron levels), Iron status biomarkers, Iron status biomarkers (transferrin saturation), Mean corpuscular hemoglobin concentration, Platelet count, Reticulocyte count, Reticulocyte fraction of red cells, Systolic blood pressure
					26091336	rs2071303	Intelligence (multi-trait analysis)
					26092170	rs2032451	Hemoglobin, Mean corpuscular hemoglobin
					26093141	rs1800562	Alcohol consumption (transferrin glycosylation), Cardiovascular disease risk factors, Cholesterol, total, Diastolic blood pressure, Glycated hemoglobin levels, Hematocrit, Hematological parameters, Hematology traits, Hemoglobin, Hepcidin levels, Iron status biomarkers (ferritin levels), Iron status biomarkers (iron levels), Iron status biomarkers, Iron status biomarkers (total iron binding capaci…
					26097384	rs6918586	Schizophrenia
					26098474	rs79220007	High light scatter reticulocyte count, High light scatter reticulocyte percentage of red cells, Mean corpuscular hemoglobin concentration, Reticulocyte count, Reticulocyte fraction of red cells
					26104632	rs198851	High light scatter reticulocyte percentage of red cells, Mean corpuscular hemoglobin, Mean corpuscular volume, Red cell distribution width
EstFin	Type 1 diabetes	BAK1	6:33490329-33598019	NS	33515520	rs210152	Schizophrenia
					33537546	rs169738	Autism spectrum disorder or schizophrenia, Platelet count
					33540209	rs210134	Chronic lymphocytic leukemia, Mean platelet volume, Platelet count
					33540692	rs210135	Hematological parameters
					33541507	rs511515	Eosinophil counts, Eosinophil percentage of white cells, Sum eosinophil basophil counts
					33541719	rs513349	Platelet count
					33542523	rs9296095	Platelet count
					33542538	rs210138	Testicular germ cell tumor
					33546837	rs210142	Chronic lymphocytic leukemia, Platelet count, Plateletcrit
					33546930	rs210143	B-cell malignancies (chronic lymphocytic leukemia, Hodgkin lymphoma or multiple myeloma) (pleiotropy), Chronic lymphocytic leukemia, Neutrophil percentage of granulocytes
					33548394	rs5745568	Platelet count
					33552707	rs75080135	Platelet count, Plateletcrit
EstFin	Type 1 diabetes	SLC22A8	11:62706626-62833311	NS	62771388	rs11231299	Visceral fat
					62783150	rs4963227	Beta-nerve growth factor levels
EstFin	Type 1 diabetes	C11orf30	11:76105967-76314069	NS	76112085	rs4945082	Response to paliperidone in schizophrenia (PANSS score)
					76141230	-	Chromium levels
					76248630	rs61894547	Eosinophil counts, Eosinophilic esophagitis, Eosinophil percentage of granulocytes, Eosinophil percentage of white cells
					76267477	rs55904328	3-hydroxypropylmercapturic acid levels in smokers
					76270683	rs7130588	Asthma, Atopic dermatitis
					76281593	rs2212434	Atopic dermatitis, Food allergy, Inflammatory skin disease
					76292575	rs7110818	Gut microbiota (functional units)
					76293758	rs7936323	Allergic disease (asthma, hay fever or eczema), Allergy, Asthma, Eosinophil counts, Eosinophil percentage of granulocytes, Eosinophil percentage of white cells, Neutrophil percentage of granulocytes, Sum eosinophil basophil counts
					76299194	rs2155219	Allergic rhinitis, Allergic sensitization, Alopecia areata, Asthma, Atopic march, Crohn's disease, Eosinophilic esophagitis, Gut microbiota (functional units), IgE grass sensitization, Inflammatory bowel disease, Self-reported allergy, Ulcerative colitis
					76299431	rs55646091	Allergic disease (asthma, hay fever or eczema), Neutrophil percentage of granulocytes, Sum eosinophil basophil counts
					76299649	rs11236797	Crohn's disease, Inflammatory bowel disease, Ulcerative colitis
					76301316	rs7927894	Asthma, Atopic dermatitis, Crohn's disease, Gut microbiota (functional units)
					76301375	rs7927997	Crohn's disease, Gut microbiota (functional units)
					76311871	rs149082847	Itch intensity from mosquito bite, Mosquito bite size
EstFin	Type 1 diabetes	ISLR	15:74416012-74519213	NS	74480679	rs11635868	Inhibitory control
					74519084	rs112511609	Facial morphology (factor 9, facial height related to vertical position of nasion)
EstFin	Type 1 diabetes	HOXB6	17:46621639-46732354	NS	46644677	rs9906289	Motion sickness
					46661292	rs2288278	Hand grip strength
					46669430	rs9299	Obesity
					46682630	rs11079830	Childhood body mass index
					46720565	rs2326017	Body mass index in non-asthmatics, Cognitive performance
EstFin	Type 1 diabetes	ZNF701	19:53009075-53140427	NS	53013799	rs1984450	Longitudinal alcohol consumption
					53085847	rs144556038	Asparaginase-induced acute pancreatitis in acute lymphoblastic leukemia (onset time)
EstFin	Bipolar disorder	OR11H6	14:20641791-20742964	LoF	20645454	rs182175739	Monocyte chemoattractant protein-1 levels
EstFin	Crohn’s disease	IQCE	7:2548632-2704368	LoF	2565268	rs893239	Post bronchodilator FEV1/FVC ratio, Post bronchodilator FEV1
					2582452	rs6972204	Obesity-related traits
					2652222	rs60525454	Parental extreme longevity (95 years and older)
					2653582	rs1045714	Urate levels in lean individuals
					2702816	rs7811528	Schizophrenia
EstFin	Crohn’s disease	YME1L1	10:27349383-27494195	LoF	27369162	rs7918232	Breast cancer
					27445205	rs3758407	Squamous cell lung carcinoma
					27476948	rs788210	Plateletcrit
					27478714	rs71386921	Breast cancer
EstFin	Crohn’s disease	FERMT1	20:6005492-6154191	LoF	6035228	rs2326679	Menopause (age at onset)
					6050622	rs6516091	Abdominal aortic aneurysm
					6093889	rs4256018	Crohn's disease, Inflammatory bowel disease
EstFin	Type 1 diabetes	ALLC	2:3655785-3800261	LoF	3677227	rs147056028	Polychlorinated biphenyl levels
					3698371	rs13031619	Response to inhaled corticosteroid treatment in asthma (change in FEV1)
					3701336	rs4849975	Response to inhaled corticosteroid treatment in asthma (change in FEV1)
					3702733	rs11902059	Response to inhaled corticosteroid treatment in asthma (change in FEV1)
					3703041	rs17445240	Response to inhaled corticosteroid treatment in asthma (change in FEV1)
					3704830	rs13418767	Response to inhaled corticosteroid treatment in asthma (change in FEV1)
					3706622	rs13384889	Response to inhaled corticosteroid treatment in asthma (change in FEV1)
					3707423	rs6754459	Response to inhaled corticosteroid treatment in asthma (change in FEV1)
					3709108	rs1965732	Response to inhaled corticosteroid treatment in asthma (change in FEV1)
					3713658	rs17017879	Response to inhaled corticosteroid treatment in asthma (change in FEV1)
					3714129	rs10173297	Response to inhaled corticosteroid treatment in asthma (change in FEV1)
					3714261	rs7558370	Response to inhaled corticosteroid treatment in asthma (change in FEV1)
					3715015	rs13395090	Response to inhaled corticosteroid treatment in asthma (change in FEV1)
					3723026	rs11123610	Response to inhaled corticosteroid treatment in asthma (change in FEV1)
					3748971	rs6730148	Obesity-related traits
EstFin	Type 1 diabetes	LPP	3:187821072-188658460	LoF	187887577	rs16863064	Schizophrenia
					187944924	rs1975991	White matter integrity (bipolar disorder risk interaction)
					187954414	rs4459895	B-cell malignancies (chronic lymphocytic leukemia, Hodgkin lymphoma or multiple myeloma) (pleiotropy), Hodgkin's lymphoma, Nodular sclerosis Hodgkin lymphoma
					188004948	rs150062338	Mortality in sepsis
					188059443	rs13076750	Intraocular pressure
					188072513	rs9865818	Allergic sensitization
					188087628	rs9851967	Vitiligo
					188088118	rs11715549	Cutaneous squamous cell carcinoma
					188089254	rs13076312	Vitiligo
					188092546	rs191177147	Basal cell carcinoma
					188101861	rs13079741	Itch intensity from mosquito bite
					188105056	rs9864529	Alopecia areata
					188112554	rs1464510	Celiac disease, Vitiligo
					188115682	rs9815073	Chronic lymphocytic leukemia, Mosquito bite size
					188119901	rs2030519	Allergy
					188128794	rs73192661	Chronic lymphocytic leukemia
					188128979	rs9860547	Self-reported allergy
					188133336	rs60946162	Allergic disease (asthma, hay fever or eczema)
					188135783	rs12485444	Granulocyte percentage of myeloid white cells, Monocyte percentage of white cells
					188140653	rs4122385	Verbal memory performance (immediate recall level)
					188184929	rs7610761	Schizophrenia
					188246257	rs11920292	Glucose homeostasis traits
					188289697	rs10937355	Obesity-related traits
					188299902	rs6444305	Follicular lymphoma
					188401160	rs56116661	Crohn's disease, Inflammatory bowel disease
					188402471	rs73196739	Asthma
					188402586	rs17607589	Allergic disease (asthma, hay fever or eczema)
					188419526	rs1254774	Response to platinum-based chemotherapy (cisplatin)
					188420897	rs1152846	Body mass index, Weight
					188442480	rs9290877	IgE levels
					188446664	rs542618547	Eosinophil counts, Eosinophil percentage of granulocytes, Eosinophil percentage of white cells, Neutrophil percentage of granulocytes, Sum eosinophil basophil counts
					188470238	rs6762714	Systemic lupus erythematosus
					188584679	rs13067593	Immune reponse to smallpox (secreted IFN-alpha)
EstFin	Type 1 diabetes	ZIC2	13:100584026-100689018	LoF	100638392	rs13542	Orofacial clefts
					100648099	rs1347190	Hyperopia
EstFin	Type 1 diabetes	ZNF83	19:53047313-53243749	LoF	53085847	rs144556038	Asparaginase-induced acute pancreatitis in acute lymphoblastic leukemia (onset time)
					53234161	rs28785552	Response to paliperidone in schizophrenia (PANSS score)
